# Pleiotropy promotes male exaggerated weapon and its associated fighting behaviour in a water strider

**DOI:** 10.1101/2020.01.09.898098

**Authors:** William Toubiana, David Armisén, Decaras Amélie, Abderrahman Khila

## Abstract

Exaggerated sexually selected traits, often carried by males, are characterized by the evolution of hyperallometry, resulting in their disproportionate growth relative to the rest of the body ^1–3^. While the evolution of allometry has attracted much attention for centuries, our understanding of the developmental genetic mechanisms underlying its emergence remains fragmented ^4,5^. Here we show that the hyperallometric legs in the males of the water strider *Microvelia longipes* are associated with a specific signature of gene expression during development. Using RNAi knockdown, we demonstrate that a broadly expressed growth factor, Bone Morphogenetic Protein 11 (BMP11, also known as Growth Differentiation Factor 11), regulates leg allometries through increasing the allometric coefficient and mean body size in males. In contrast, BMP11 RNAi reduced mean body size but did not affect slope in females. Furthermore, our data show that a tissue specific factor, Ultrabithorax (Ubx), increases intercept without affecting mean body size. This indicates a genetic correlation between mean body size and variation in allometric slope, but not intercept. Strikingly, males treated with BMP11 RNAi exhibited a severe reduction in fighting frequency compared to both controls and Ubx RNAi-treated males. Overall, we demonstrate a genetic correlation between male body size, the exaggerated weapon, and the intense fighting behaviour associated with it in *M. longipes*. Our results provide evidence for a role of pleiotropy in the evolution of allometric slope.
