## Supplemental table 1 for "Pleiotropy promotes male exaggerated weapon and its associated fighting behaviour in a water strider"

### Sheet: Feuil1
A	Comparison ontogenetic allometries in second versus third leg lengths (males)
	GLM	Estimate	Standard Error	t value	p-value
	(Intercept)	-1.4531	0.5504	-2.640	0.0297
	L1_length	1.2653	0.0825	15.337	3.24e-07
	legs	-1.4053	0.7783	-1.806	0.1086
	L1_length:legs	0.2549	0.1167	2.185	0.0604
B	Comparison ontogenetic allometries in males versus females (third leg)
	GLM	Estimate	Standard Error	t value	p-value
	(Intercept)	-0.89155	0.62983	-1.416	0.1946
	First leg	1.20428	0.09549	12.612	1.47e-06
	sexes	-1.96688	0.83712	-2.350	0.0467
	First leg:sexes	0.31596	0.12630	2.502	0.0368
