## Supplemental table 4 for "Pleiotropy promotes male exaggerated weapon and its associated fighting behaviour in a water strider"

### Sheet: Feuil1
genes/pathways	gene_id	expression	log2(FC)	p-value
JH/ecdysteroid	g3775	Male-biased		p < 0.05
Insulin-like	g25084	L3-biased_M/Female-biased	0.87/0.48	p < 0.05
Insulin receptor 2	g21695	L3-biased_M/Male-biased	1.53/0.74	p < 0.05
Doublesex	g3498	L3-biased_F/Female-biased	0.69/3.09	p < 0.05
Chico	g14571	Female-biased	0.82	p < 0.05
PTEN	g7809	Unbiased
Akt	g21449	Female-biased	0.75	p < 0.05
TOR	g10109	Unbiased
FoxO	g8922	Unbiased						tot	36
S6 kinases	g1031/ g12302	Female-biased	0.66/0.77	p < 0.05				unbiased	12		0.333333
4E-binding protein	g6887	Unbiased
Protein translation	???	Male-biased		p < 0.05
Hedgehog	g11660	tend to be female-biased	0.62	p= 0.059
Wingless-like	g25272	L3-biased_M/ Male-biased	0.77/0.84	p < 0.05
Dpp	g10490	tend to be female-biased	0.64	p= 0.005002
Homothorax	g25213	L1-biased_M	0.74	p < 0.05
Teashirt	g12154	L1-biased_M	0.78	p < 0.05
Dachshund	g14949	L3-biased-M	0.95
Distal-less	g12378	Female-biased	0.93
EGFR	g5311	L1-biased_M/Female-biased	0.59/0.52
Rotund	g14383	Unbiased
Bric-a-brac	g4475	L1-biased_M	0.69
Aristaless	g931	Unbiased
Lim1	g25260	L1-biased_M	0.52	p < 0.05
Frizzled	g715	Female-biased	1.12
Expanded	not found
Dachsous	g15203	Female-biased	0.74
Fat	g15190	tend to be female-biased
Merlin	g2293	unbiased
Hippo	g9510	Unbiased
Mob as tumor supressor	g8002	Unbiased
Dachs	g6312	Unbiased
Warts	g7013	Unbiased
Yorkie	g7318	Female-biased	0.89
Thick veins	g10531	Female-biased	0.72
PI3K	g18987/g17074/g25196/g25554	Unbiased
