## Supplemental table 5 for "Pleiotropy promotes male exaggerated weapon and its associated fighting behaviour in a water strider"

### Sheet: Feuil1
gene_ID	gene_name	expression pattern	logFC	phenotype	Forward primer sequence	Reverse primer sequence	T7 sequence
g7170	AT-rich interactive domain-containing protein 4B	male-biased & third leg-biased	1.43 & 0.94	no	ACCCAGATGATGAACCTAGA	TTTGCAAGGTGTAATAGGCT	TAATACGACTCACTATAGGG
g22649	Cardioaccelatory peptide	male-biased & third leg-biased	0.52 & 1.47	no	CAGTGCTTTCATGTCATCAC	TTTTGGCTCTAGGAATGCAT
g14949	Dachshund	third leg-biased	0.96	nymphal mortality	CTCGCAGCTACTCATCTATC	ATAAGCTGCTCGACAGTTTT
g3608	Gamma-interferon inducible thiol-reductase 1	third leg-biased	0.87	no	CTATTTGCCTCCTTTTCCCT	CACATGCTTCGATTTGAGAC
g7414	Gamma-interferon inducible thiol-reductase 2	male-biased	1.03	no	ATCAACTCAACCATGATCCG	TTTTGGAGGTGAGGAACTTT
g25141	Grainyhead	female-biased & first leg-biased	.-1.45 & -0.59	no	AGAGATACGTCAGACAAACG	CCAAAACTGCCAAGCTTTTA
g20841	Hsp20	male-biased & third leg-biased	1.15 & 0.86	no	GTTTGAGGGGGAGTAAATGT	TGATCTCTTGTTCAACAGCA
g12296	Hsp20	third leg-biased	1.05	no	CCAACAGTTTAAACCCGATG	CCATTGTTGCTCCTTCTACT
g21695	Insuline receptor 2	male-biased & third leg-biased	0.74 & 1.54	no	GTAGGGGTTAAATCTGCCAA	GGATGTTTCCAGGTGAAGAT
g4933	Insuline receptor 1	unbiased		no	GCTTACTTATATTTGATATGGGGG	CATACTTCTTAGCAGACAGATATG
g3519	Neural/ectodermal development factor IMP-L2	female-biased	.-0.84	no	AAGCTGCTTCGATTTTCAAC	ATGTTACTATCTTCGGTGGC
g11216	Juvenile hormone O-methyltransferase	unbiased		no	GGTAGGCCTGGATATTTCTG	GACGGCACTCTTTTCAAAAA
g13685	Juvenile hormone O-methyltransferase	unbiased		no	GGAGTTTTACTGCCAGCTAT	TTGAACGTGTTGATAAACGC
g6369	Noggin	third leg-biased	1.15	no	AGATTTACACGTACCAGCTC	CTTTTTGTTGTTTTTGCGCA
g12174	Paired-like homeodomain transcription factor 2	male-biased	0.99	no	TTGAAGGAAAAGTCGTCAGT	ATGGATGTGATATGCTGTCC
g3551	Serine/threonine-protein kinase PRP4	male-biased & third leg-biased	1.54 & 1.00	no	GGATCAGCATCTCATGTCAA	GACTTTCCTCAACTGGTCTT
g7762	Remodeling and spacing factor 1	male-biased & third leg-biased	1.83 & 1.22	no	GGATTTTACTGTGCGACAAG	CTGATCATCCTCACCAGATG
g2934	Secretory phospholipase A2 receptor	third leg-biased	0.79	no	GGGATATCTGTGCATGCTAA	AAGCCAGTTTCGGATACTTT
g3638	Suppressor of cytokine signaling	male-biased & third leg-biased	0.57 & 0.82	no	TCTGCGAGTTCAGAATGAAA	TAGTAATCTGACCGAGTCGT
g11868	Takeout	unbiased		no	CTGCCTCAGGAGTTCTATTC	GAGCCATTTCTACTTTGTGC
g13819	Transcription factor 15	male-biased & third leg-biased	1.70 & 1.15	no	TGGGAGTAGTTTTTCTGACC	TCCCTTCTGTTATTGTAAGAAAC
g25272	Wingless-like protein	male-biased & third leg-biased	0.77 & 0.84	no	AAGGACTGATGAACTTGCAT	CGGCATTTCTCTTCAACTTC
g9369	AF-9	male-biased & third leg-biased	1.61 & 1.04	no	AAGTTGATTTCCCAAACCCT	GACGTATCCCTGTCTTTCTC
g11449	unknown protein 1	female-biased & third leg-biased	.-0.99 & 7.64	no	TTTTGCTAGAACACGTCTCA	TAAGCAATTTTCCATGCGTG
g7139	unknown protein 2	female-biased & third leg-biased	.-0.63 & 8.34	no	AGGAACAAAGAAAACACTGC	TTTCACAAAGATCTAAATGACA
g13223	Ultrabithorax	third leg-biased	5.76	short legs	ATGAATTCTTACTTTGAGCAGACGGGT	CTGCTATAGCCATCCAGGGGTAGAA
g14842	Growth differentiation factor 11/ Bone morphogenetic factor 11	third leg-biased	1.53	short legs and body	TCCCGTTACCACAATAAAGG	GTGTGCTTCGTATTTCTTGG
	genes in italic were also co-injected to test for redundancy
