## Supplemental table 6 for "Pleiotropy promotes male exaggerated weapon and its associated fighting behaviour in a water strider"

### Sheet: Feuil1
Legs	Sex	Condition	mean trait length	T-tests leg length	Likelihood ration test (allometric coefficient)	Anova (allometric coefficient)	Wald statistic test (intercept)	Anova (intercept)
Third leg	Males	BMP11	3376.333	t = -11.987, df = 41.532, p-value = 4.556e-15	Likelihood ratio statistic : 26.6, df=1, P-value : 2.5021e-07	F-value: 27.684, P-value: 1.768e-06
		Controls	5797.961
Second leg	Males	BMP11	2262.607	t = -10.992, df = 47.992, p-value = 1.048e-14	Likelihood ratio statistic : 21.61, df=1, P-value : 3.3339e-06	F-value: 24.511, P-value: 5.676e-06
		Controls	3120.516
First leg	Males	BMP11	1547.371	t = -12.741, df = 60.509, p-value < 2.2e-16	Likelihood ratio statistic : 6.736, df=1, P-value : 0.0094506	F-value: 8.5876, P-value: 0.004687
		Controls	1825.616
Body	Males	BMP11	1763.105	t = -9.6289, df = 65.917, p-value = 3.41e-14
		Controls	1991.650
Third leg	Females	BMP11	2359.364	t = -11.987, df = 41.532, p-value = 4.556e-15	Likelihood ratio statistic : 0.8555, df=1, P-value : 0.355	F-value: 0.0836, P-value: 0.7734
		Controls	2805.315
Second leg	Females	BMP11	1847.575	t = -9.6723, df = 44.432, p-value = 1.668e-12	Likelihood ratio statistic : 0.1583, df=1, P-value : 0.69073	F-value: 0.5658, P-value: 0.4546
		Controls	2160.387
First leg	Females	BMP11	1351.823	t = -8.7143, df = 49.682, p-value = 1.406e-11	Likelihood ratio statistic : 1.16, df=1, P-value : 0.28139	F-value: 0.3587, P-value: 0.5513
		Controls	1485.540
Body	Females	BMP11	1809.634	t = -13.62, df = 44.147, p-value < 2.2e-16
		Controls	2106.479
Third leg	Males	Ubx	4887.222	t = -3.5135, df = 62.904, p-value = 0.0008251	Likelihood ratio statistic : 0.2547, df=1, P-value : 0.61381	F-value: 0.0251, P-value: 0.8746	Wald statistic: 72.17, df=1, P-value : < 2.22e-16	F-value: 74.894, P-value: 2.923e-12
		Controls	5797.961
Second leg	Males	Ubx	3070.664	t = -0.49434, df = 62.707, p-value = 0.6228	Likelihood ratio statistic : 0.2435, df=1, P-value : 0.62167	F-value: 0.0122, P-value: 0.912482	Wald statistic: 8.362, df=1, P-value : 0.0038307	F-value: 7.9496, P-value: 0.006449
		Controls	3120.516
First leg	Males	Ubx	1836.002	t = 0.37503, df = 59.95, p-value = 0.709	Likelihood ratio statistic : 2.756, df=1, P-value : 0.096878	F-value: 0.318, P-value: 0.5749	Wald statistic: 0.691, df=1, P-value : 0.40584	F-value: 0.5197, P-value: 0.4737
		Controls	1825.616
Body	Males	Ubx	2010.584	t = 0.80845, df = 62.801, p-value = 0.4219
		Controls	1991.650
Third leg	Females	Ubx	2533.874	t = -7.6777, df = 35.323, p-value = 4.905e-09	Likelihood ratio statistic : 0.1911, df=1, P-value : 0.66198	F-value: 0.2367, P-value: 0.6285	Wald statistic: 12.77, df=1, P-value : 0.00035276	F-value: 33.061, P-value: 3.350e-07
		Controls	2805.315
Second leg	Females	Ubx	2045.611	t = -5.0442, df = 51.293, p-value = 6.061e-06	Likelihood ratio statistic : 2.194, df=1, P-value : 0.13857	F-value: 0.7377, P-value: 0.39395	Wald statistic:0.1775, df=1, P-value : 0.6735	F-value: 3.7981, P-value: 0.05607
		Controls	2160.387
First leg	Females	Ubx	1428.803	t = -8.7143, df = 49.682, p-value = 1.406e-11	Likelihood ratio statistic : 2.879, df=1, P-value : 0.089742	F-value: 1.4831, P-value: 0.2282	Wald statistic: 0.01104, df=1, P-value : 0.91633	F-value: 2.2739, P-value: 0.1369
		Controls	1485.540
Body	Females	Ubx	2029.574	t = -4.1256, df = 36.482, p-value = 0.0002049
		Controls	2106.479
